# Wounding perception by jasmonate-mediated JAZ condensation in plants

**DOI:** 10.1101/2024.03.28.587122

**Authors:** Zi-Wei Yan, Jie Liu, Hui-Cheng Chen, Mu-Yang Wang, Wen-Juan Cai, Jian-Xu Li, Jia-Wei Wang, Ying-Bo Mao

## Abstract

Wounding is a common stress experienced by plants, resulting in a quick elicitation of jasmonates (JAs). The widely accepted mechanism of COI1-JAZ coreceptor posits that COI1 directly interacts with the active ligand of JAs, whereas JAZs facilitate to trap the ligand in the binding pocket. Here we show that the multiple JAZs of *Arabidopsis* undergo phase separation in response to wounding. Taking JAZ1 as an example, we found it is an independent sensor of JA-Ile, the active ligand in most plants. Under basal condition, dispersed JAZ1 interacts with MYC2 to inhibit downstream gene expressions. Upon wounding, JAZ1 binds to JA-Ile and forms condensates, reducing its affinity with MYC2 and tending to recruit COI1 as well as other proteasome related components for quick degradation, thereby accelerating signaling output. Our investigation unveils the underlying mechanism by which JAZ1 regulates swift signaling transduction via phase separation upon the direct perception of JA-Ile.
