## Supplementary Table 1 for "Wounding perception by jasmonate-mediated JAZ condensation in plants"

### Sheet:  primers used in this paper
Primer Names	Sequences(5'~3')	Purpose
S18	F: CCAGCGATCGTTTATTGCTT	qRT-PCR
	R: AGTCTTTCCTCTGCGACCAG
MYC2	F: CAAGGAGGAGTGTTTGGGATGC	qRT-PCR
	R: GTCGAAAAATTAAGTTCTCGGGAG
LOX2	F: TTGGTGTGGTAACTACGATTGC	qRT-PCR
	R: CACCAGCTCCAGCTCTATTCTT
TAT1	F: CCCTCAAAGACGTCAATGGT	qRT-PCR
	R: ACACGACACGACAAGTCCAA
VSP1	F: TCACTACTCTTGCTCTTGGC	qRT-PCR
	R: CATTGACGGTATCGTTCTTT
JAZ1	F: GGAGATTTACTGGGAAGAAGCC	qRT-PCR
	R: GTTTGCGATAGTAGCGATGTTG
Venus-Flag	F: GGGGACGAGCTCGGTACCATGGTGAGCAAGGGCGAG	Transgene
	R: GTCGACTCTAGAGGATCCGGTGGATCTAGCTGCCTCG
Venus-JAZ1-Flag	F: ACGAGGCAGCTAGATCCACCATGTCGAGTTCTATGGAATGTTC	Transgene
	R: AAGGGCGAATTGGTCGACTATTTCAGCTGCTAAACCGAG
Venus-JAZ2-Flag	F: ACGAGGCAGCTAGATCCACCATGTCGAGTTTTTCTGCCGA	Transgene
	R: AAGGGCGAATTGGTCGACCCGTGAACTGAGCCAAGCTGGGTTA
Venus-JAZ3-Flag	F: ACGAGGCAGCTAGATCCACCATGGAGAGAGATTTTCTCGG	Transgene
	R: AAGGGCGAATTGGTCGACGGTTGCAGAGCTGAGAGAAGAACTA
Venus-JAZ5-Flag	F: ACGAGGCAGCTAGATCCACCATGTCGTCGAGCAATGAAAATGC	Transgene
	R: AAGGGCGAATTGGTCGACTAGCCTTAGATCGAGATC
Venus-JAZ8-Flag	F: ACGAGGCAGCTAGATCCACCATGAAGCTACAGCAAAATTGTGAC	Transgene
	R: AAGGGCGAATTGGTCGACTCGTCGTGAATGGTA
Venus-JAZ10-Flag	F: ACGAGGCAGCTAGATCCACCATGTCGAAAGCTACCATAGA	Transgene
	R: AAGGGCGAATTGGTCGACGGCCGATGTCGGATAGTAAGGAGATGTT
Venus-JAZ12-Flag	F: ACGAGGCAGCTAGATCCACCATGACTAAGGTGAAAGATGAGCC	Transgene
	R: AAGGGCGAATTGGTCGACAGCAGTTGGAAATTCCTCCTTG
His-mCherry	F: TCACCATTCTGGATCCGAATTC ATGGTGAGCAAGGGCGAGG	Prokaryotic expression
	R: GGCCGCAAGCTTGTCGACGAACATTCCATAGAACTCGACAT
His-mCherry-JAZ1	F1: TCACCATTCTGGATCCGAATTC ATGGTGAGCAAGGGCGAGG	Prokaryotic expression
	R1: GAACATTCCATAGAACTCGACATCTTGTACAGCTCGTCCATG
	F2: CATGGACGAGCTGTACAAGATGTCGAGTTCTATGGAATGTTC
	R2: TATTTCAGCTGCTAAACCGAGGGCCGCAAGCTTGTCGAC
GST-MYC2	F: TCGGATCTGGTTCCGCGTGGATCCATGACTGATTACCGGCTACAAC	Pull Down
	R: GTCACGATGCGGCCGCTCGAGTCGACTTAACCGATTTTTGAAATCAAAC
His-COI1	F: ATGGCTGATATCGGATCC ATGGAGGATCCTGATATCAAG	Pull Down
	R: GGCCGCAAGCTTGTCGAC TCATATTTCAGCTGCTAAACCG
CFP	F: GGGGACGAGCTCGGTACC ATGGTGAGCAAGGGCGAG	BiFC
	R: GTCGACTCTAGAGGATCC CTTGTACAGCTCGTCCATG
CFP-COI1	F: GGGGACGAGCTCGGTACC ATGGTGAGCAAGGGCGAG	BiFC
	R: GTCGACTCTAGAGGATCC GGTGGATCTAGCTGCCTCG
proVSP2	F: TATAGGGCGAATTGGGTACCTTCTCTCTTGGTTATATTTTGTTG	DUAL-LUC
	R: GGGTCTTGCGGGATCCGTTTTTTATGGTTTATTGTTTAG
proTI1	F: TATAGGGCGAATTGGGTACCCGTCGTAAGACATAGACACACACA	DUAL-LUC
	R: GGGTCTTGCGGGATCCTTTCTCTTTGTTTATCTAACTTTA
proOPR3	F: TATAGGGCGAATTGGGTACCTTACAACATCATGCTTACCTCTTT	DUAL-LUC
	R: GGGTCTTGCGGGATCCGTCTCCGCCGATCTGGAAGAAGG
MYC2-Flag	F: CTCGGTACCCGGGGATCCATGACTGATTACCGGCTACAAC	DUAL-LUC
	R: AAGGGCGAATTGGTCGACACCGATTTTTGAAATCAAAC
